# Nuclear Argonaute protein NRDE-3 switches small RNA partners during embryogenesis to mediate temporal-specific gene regulatory activity

**DOI:** 10.1101/2024.07.29.605686

**Authors:** Shihui Chen, Carolyn M. Phillips

**Affiliations:** Department of Biological Sciences, University of Southern California, Los Angeles, CA 90089

## Abstract

RNA interference (RNAi) is a conserved gene regulation mechanism that utilizes the Argonaute protein and their associated small RNAs to exert regulatory function on complementary transcripts. While the majority of germline-expressed RNAi pathway components reside in perinuclear germ granules, it is unknown whether and how RNAi pathways are spatially organized in other cell types. Here we find that the small RNA biogenesis machinery is spatially and temporally organized during embryogenesis. Specifically, the RNAi factor, SIMR-1, forms visible concentrates during mid-embryogenesis that contain an RNA-dependent RNA polymerase, a poly-UG polymerase, and the unloaded nuclear Argonaute protein, NRDE-3. We also observe that many other RNAi factors form foci in embryonic cells distinct from “SIMR granules”, including the Argonaute protein CSR-1, underscoring a potential role for cytoplasmic concentrates of RNAi factors to promote gene regulation in embryos. Curiously, coincident with the appearance of the SIMR granules, the small RNAs bound to NRDE-3 switch from predominantly CSR-class 22G-RNAs to ERGO-dependent 22G-RNAs. Prior work has shown that NRDE-3 binds ERGO-dependent 22G-RNAs in the somatic cells of larvae and adults to silence ERGO-target genes; here we demonstrate that NRDE-3-bound, CSR-class 22G-RNAs repress transcription in oocytes. Thus, our study defines two separable roles for NRDE-3, targeting germline-expressed genes during oogenesis to promote global transcriptional repression, and switching during embryogenesis to repress recently duplicated genes and retrotransposons in somatic cells, highlighting the plasticity of Argonaute proteins and the need for more precise temporal characterization of Argonaute-small RNA interactions.
