## Supplemental File 1 for "Nuclear Argonaute protein NRDE-3 switches small RNA partners during embryogenesis to mediate temporal-specific gene regulatory activity"

### Sheet: Key resources
Supplementary Table 1. Reagents, resources, and strains used in this study.
Reagent or Resource	Source	Identifier
Antibodies
Anti-HA 3F10 Peroxidase (Rat monoclonal)	Roche	Cat# 12013819001, RRID:AB_390917
Anti-FLAG M2 (Mouse monoclonal)	Sigma Aldrich	Cat# F1804, RRID:AB_262044
Anti-RNAPIIpSer2 (Rabbit Polyclonal)	Abcam	Cat# ab5095, RRID:AB_304749
Anti-Rabbit IgG AlexaFluor 555 (Goat Polyclonal)	Thermo Fisher	Cat# A21429, RRID:AB_2535850
Anti-actin IgG (Mouse monoclonal)	Abcam	Cat# ab3280, RRID:AB_303668
Goat anti-mouse IgG Secondary HRP	Thermo Fisher	Cat# A16078, RRID:AB_2534751
Bacterial and Virus Strains
E. coli OP50		RRID:WB-STRAIN:WBStrain00041971
E. coli HT115 - L4440 RNAi control plasmid	Fire Lab C. Elegans Vector Kit 1999	RRID:WB-STRAIN:WBStrain00041080; RRID:Addgene_1654
E.coli HT115 - lgg-1 (C32D5.9.1) RNAi plasmid	Ahringer RNAi library, Kamath et al. (2003)
Chemicals, Peptides, and Recombinant Proteins
Anti-FLAG M2 Affinity Matrix	Sigma Aldrich	Cat# A2220, RRID:AB_10063035
TrIzol Reagent (phenol, Guanidine isothiocyanate, Ammonium thiocyanate)	Thermo Fisher	Cat #15596018
Pierce™ Protease Inhibitor Tablets, EDTA-free	Thermo Fisher	Cat# A32965
Nonidet P 40 substitute	Sigma Aldrich	Cat# 11332473001
SureCast Acrylamide Solution (40%)	Fisher	Cat# HC2040
Urea >99.5% Molecular Biology Grade Ultrapure	Thermo Fisher	Cat# J75826.A1
TEMED	Thermo Fisher	Cat# 17919
Ammonium persulfate	Thermo Fisher	Cat# 17874
GeneRuler™ Ultra Low Range DNA	ThermoFisher	Cat# SM1213
Ambion RNA loading buffer II	ThermoFisher	Cat# AM8547
SYBR Gold Nucleic Acid Gel Stain	Life Technologies	Cat# S11494
Bolt 4-12% Bis-Tris Plus Gels	Thermo Fisher	Cat# NW04122BOX
Nitrocellulose Pre-Cut Blotting Membranes	Thermo Fisher	Cat# LC2001
RNA 5’ Polyphosphatase	EpiCentre	Cat# RP8092H
Phenol/Chloroform/Isoamyl Alcohol (pH 4.3)	Fisher	Cat# BP1754I-100
T4 RNA Ligase 2, truncated KQ	New England Biolabs	Cat# M0373L
T4 RNA Ligase 1	New England Biolabs	Cat# M0204L
SuperScript III	Thermo Fisher	Cat# 18080-051
Q5 High Fidelity DNA Polymerase	New England Biolabs	Cat# M0491L
Critical Commercial Assays
Qubit 1x dsDNA HS Assay Kit	Thermo Fisher	Cat# Q33231
Deposited Data
small RNA sequencing data	This paper	GSE 273239
Experimental Models: Organisms/Strains
C. elegans: Strain N2 - wild-type	Caenorhabditis Genetics Center (CGC)	N2
C. elegans: Strain JMC237 - nrde-3(tor131[GFP::3xFLAG::nrde-3]) X	Seroussi et al., eLife (2023)	JMC237
C. elegans: Strain DZ355 - cgh-1([mCherry::cgh-1]) III	Du et al., Cell Reports (2023)	DZ355
C. elegans: Strain TRG1654 - enri-1(tag1654[2XTY1::gfp::enri-1]) II	Lewis et al., Molecular Cell (2020)	TRG1654
C. elegans: Strain TRG1662 - enri-2(tag1662[enri-2::2XTY1::gfp]) X	Lewis et al., Molecular Cell (2020)	TRG1662
C. elegans: Strain QK149 - csr-1::aid psun-1:tir-1::mRuby	John Kim lab	QK149
C. elegans: Strain GR1773 - mut-2(ne298) mut-16(pk710) I; unc-119(ed3) III; mgSi16[mut-2::GFP] IV	Phillips et al., Genes and Development (2012)	GR1773
C. elegans: Strain USC717 - mut-16(cmp3[mut-16::gfp + loxP]) I	Uebel et al., Plos Genetics (2018)	USC717
C. elegans: Strain USC 818 - simr-1(cmp15[simr-1::mCherry::2xHA]); mut-16 (pk710) I; unc-119(ed3) III	Manage et al., Elife (2020)	USC818
C. elegans: Strain USC1055 - simr-1(cmp112[simr-1::GFP::3xFLAG]) I; rsd-2(cmp55[rsd-2::mCherry]) IV	Manage et al., Elife (2020)	USC1055
C. elegans: Strain USC1137 - csr-1(cmp173[(GFP::3xFLAG::csr-1]) IV	Nguyen and Phillips (2021)	USC1137
C. elegans: Strain USC1229 - simr-1(cmp112[simr-1::GFP::3xFLAG]) I; znfx-1(gg634[HA::tagRFP::znfx-1]) II	Manage et al., Elife (2020)	USC1229
C. elegans: Strain USC1296 - simr-1(cmp112[simr-1::GFP + loxP + 3xFLAG]) I; znfx-1(gg634[HA::tagRFP::znfx-1]) II; pgl-1 (cmp226[pgl-1::BFP +loxP + 3xFLAG]) IV	This paper	USC1296
C. elegans: Strain USC1327 - simr-1(cmp15[simr-1::mCherry::2xHA]) rsd-6(cmp129[(rsd-6::GFP::3xFLAG)]) I	This paper	USC1327
C. elegans: Strain USC1363 - simr-1(cmp112 cmp260[simr-1[R159C]::GFP::3xFLAG]) I	Manage et al., Elife (2020)	USC1363
C. elegans: Strain USC1455 - simr-1(cmp15[simr-1::mCherry::2xHA]) I; hrde-2/enri-3(tag1660[hrde-2/enri-3::2xTy1::GFP]) V	Chen and Phillips, Nature Communications (2024)	USC1455
C. elegans: Strain USC1457 - simr-1(cmp112[simr-1::GFP::3xFLAG]) I; hrde-2(qe20) V	Chen and Phillips, Nature Communications (2024)	USC1457
C. elegans: Strain USC1498 - eri-1(mg366) IV; nrde-3(tor131[GFP::3xFLAG::nrde-3]) X	This paper	USC1498
C. elegans: Strain USC1499 - mut-2(ne298) I; nrde-3(tor131[GFP::3xFLAG::nrde-3]) X	This paper	USC1499
C. elegans: Strain USC1505 - simr-1(cmp15[simr-1::mCherry::2xHA]) I; enri-2(tag1662[enri-2::2XTY1::gfp]) X	This paper	USC1505
C. elegans: Strain USC1512 - simr-1(cmp36) I; nrde-3(tor131[GFP::3xFLAG::nrde-3]) X	This paper	USC1512
C. elegans: Strain USC1522 - simr-1(cmp15[simr-1:mCherry::2xHA]) I; eri-1(mg366) IV; nrde-3(tor131[GFP::3xFLAG::nrde-3]) X	This paper	USC1522
C. elegans: Strain USC1523 - simr-1(cmp36) I; eri-1(mg366) IV; nrde-3(tor131[GFP::3xFLAG::nrde-3]) X	This paper	USC1523
C. elegans: Strain USC1527 - enri-2 (cmp318) X	This paper	USC1527
C. elegans: Strain USC1534 - simr-1(cmp15[simr-1::mCherry::2xHA]) I; csr-1(cmp173[(GFP + loxP + 3xFLAG)::csr-1]) IV	This paper	USC1534
C. elegans: Strain USC1554 - enri-1(cmp320[enri-1::mCherry::2XHA]) II	This paper	USC1554
C. elegans: Strain USC1558 - simr-1(cmp112[simr-1::GFP::3xFLAG]) I; cgh-1([mCherry::cgh-1]) III	This paper	USC1558
C. elegans: Strain USC1559 - cgh-1([mCherry::cgh-1]) III; eri-1(mg366) IV; nrde-3(tor131[GFP::3xFLAG::nrde-3]) X	This paper	USC1559
C. elegans: Strain USC1563 - nrde-3(tor131[GFP::3xFLAG::nrde-3], cmp324[HK-AA]) X	This paper	USC1563
C. elegans: Strain USC1565 - enri-1 (cmp328) II; nrde-3(tor131[GFP::3xFLAG::nrde-3]) X	This paper	USC1565
C. elegans: Strain USC1569 - simr-1(cmp36) I; nrde-3(tor131[GFP::3xFLAG::nrde-3], cmp324[HK-AA]) X	This paper	USC1569
C. elegans: Strain USC1570 - simr-1(cmp15[simr-1::mCherry::2xHA]) I; nrde-3(tor131[GFP::3xFLAG::nrde-3], cmp324[HK-AA]) X	This paper	USC1570
C. elegans: Strain USC1571 - enri-1(cmp320[enri-1::mCherry::2XHA]) II; enri-2 (cmp318) X	This paper	USC1571
C. elegans: Strain USC1572 - enri-1(cmp320[enri-1::mCherry::2XHA]) II; nrde-3(tor131[GFP::3xFLAG::nrde-3], cmp324[HK-AA]) X	This paper	USC1572
C. elegans: Strain USC1573 - enri-1(cmp328) II; enri-2 (cmp330) nrde-3(tor131[GFP::3xFLAG::nrde-3]) X	This paper	USC1573
C. elegans: Strain USC1574 - simr-1(cmp15[simr-1::mCherry::2xHA]) I, rde-12(cmp128[GFP::3xFLAG::rde-12]) V	This paper	USC1574
C. elegans: Strain USC1575 - enri-1(cmp328) II; enri-2 (cmp330) nrde-3(tor131[GFP::3xFLAG::nrde-3], cmp324[HK-AA]) X	This paper	USC1575
C. elegans: Strain USC1576 - enri-1 (cmp328) II; nrde-3(tor131[GFP::3xFLAG::nrde-3], cmp324[HK-AA]) X	This paper	USC1576
C. elegans: Strain USC1577 - enri-2 (cmp330) nrde-3(tor131[GFP::3xFLAG::nrde-3], cmp324[HK-AA]) X	This paper	USC1577
C. elegans: Strain USC1578 - simr-1(cmp112[simr-1::GFP::3xFLAG]) I; mgSi50 [mCherry::ego-1] II	This paper	USC1578
C. elegans: Strain USC1579 - simr-1(cmp112[simr-1::GFP::3xFLAG]) I, mgSi49 [HA::ego-1::mCherry::rrf-1] IV	This paper	USC1579
C. elegans: Strain USC1580 - enri-1(cmp320[enri-1::mCherry::2XHA]) II; enri-2 (cmp318) nrde-3(tor131[GFP::3xFLAG::nrde-3], cmp324[HK-AA]) X	This paper	USC1580
C. elegans: Strain USC1593 - enri-2(cmp330) nrde-3(tor131[GFP::3xFLAG::nrde-3]) X	This paper	USC1593
C. elegans: Strain USC1594 - mgSi50 [mCherry::ego-1] II; csr-1(cmp173[GFP::3xFLAG::csr-1]) IV	This paper	USC1594
C. elegans: Strain USC1597 - simr-1(cmp36) I; enri-2(tag1662[enri-2::2XTY1::gfp]) X	This paper	USC1597
C. elegans: Strain USC1598 - simr-1(cmp112[simr-1::GFP::3xFLAG]) I; enri-2 (cmp318) X	This paper	USC1598
C. elegans: Strain USC1599 - simr-1(cmp36) I ; cmpSi138[mCherry::ego-1::GFP::rrf-1] II	This paper	USC1599
C. elegans: Strain USC1600 - simr-1(cmp15[simr-1::mCherry::2xHA]) mut-2(ne298) I; mgSi16 [mut-2:GFP] IV	This paper	USC1600
C. elegans: Strain USC1615 - ego-1(cmp317[ego-1::degron]) I; ieSi38 [Psun-1::TIR1::mRuby::sun-1 3’ UTR] IV; nrde-3(tor131[GFP::3xFLAG::nrde-3]) X	This paper	USC1615
C. elegans: Strain USC1622 - mut-2(cmp337[mut-2]) ego-1(cmp317[ego-1::degron]) I; ieSi38 [Psun-1::TIR1::mRuby::sun-1 3’ UTR] IV; nrde-3(tor131[GFP::3xFLAG::nrde-3]) X	This paper	USC1622
C. elegans: Strain USC1660 - csr-1::aid psun-1:tir-1::mRuby; nrde-3(tor131[GFP::3xFLAG::nrde-3], cmp324[HK-AA]) X	This paper	USC1660
C. elegans: Strain USC1703 - simr-1(cmp15[simr-1::HA::mCherry:unc-119]) I; ruIs48[unc-119(+) pie-1::tubulin::GFP fusion]	This paper	USC1703
Oligonucleotides
Primers used to generate homologous repair templates and guide RNA plasmids for CRISPR editing, see supplementary table S2	This paper	N/A
crRNA sequences for CRISPR editing, see supplementary table S2	This paper	N/A
DNA oligo repair templates for CRISPR editing, see supplementary table S2	This paper	N/A
co-CRISPR repair template (DNA oligo) - dpy-10: CACTTGAACTTCAATACGGCAAGATGAGAATGACTGGAAACCGTACCGCATGCGGTGCCTATGGTAGCGGAGCTTCACATGGCTTCAGACCAACAGCCTAT	Arribere et al, 2014	N/A
Software and Algorithms
Adobe Photoshop	Adobe	RRID:SCR_014199
Adobe Illustrator	Adobe	RRID:SCR_014199
FIJI/ImageJ2/Fiji is just ImageJ (version 2.9.0)	Schindelin et al, 2012	RRIF:SCR_002285
FASTX-Toolkit	Hannon Lab - CSHL	RRID:SCR_005534
Bowtie2 (Version 2.2.2)	Langmead and Salzberg 2012	RRID:SCR_005476
DESeq2 (Version 1.22.2)	Love et al. 2014	RRID:SCR_015687
edgeR (Version 3.40.2)	Robinson et al. 2009	RRID:SCR_012802
Trimmomatic (Version 0.36)	Bolger et al, 2014	RRID:SCR_011848
BioVenn	Hulsen et al. 2008
Integrated Genomics Viewer	Robinson et al. 2011	RRID:SCR_011793
