## Supplemental File 2 for "Nuclear Argonaute protein NRDE-3 switches small RNA partners during embryogenesis to mediate temporal-specific gene regulatory activity"

### Sheet: Primers
Supplementary Table 2 . Oligonucleotides sequences used in this study.
Primers for protein-based CRISPR
enri-2(cmp318)
5' guide RNA	GCTAAACATTTTGAATGTTC (crRNA: /AltR1/rGrC rUrArA rArCrA rUrUrU rUrGrA rArUrG rUrUrC rGrUrU rUrUrA rGrArG rCrUrA rUrGrC rU/AltR2/)
3' guide RNA	GTTGGGGTTTTAAAGAGTTG (crRNA: /AltR1/rGrU rUrGrG rGrGrU rUrUrU rArArA rGrArG rUrUrG rGrUrU rUrUrA rGrArG rCrUrA rUrGrC rU/AltR2/)
repair template	tttttgtttctctcctctagaatattattttttaattcacttttaacttgtcacacaattatatgaatacataatgttttttaattccagaacattcaaaagagttgtggagatttgttttaaattgatatcacgtttattttctaggtatatgcttttattttgttcgttgagttcatttcaataaacgacgtatttat
genotyping primer F	CCAGAACCGATACTCTTCCTC
genotyping primer R	CAGTCTCTATCAGTCTCGCAC
nrde-3(cmp324[HK-AA])
5' guide RNA	ATGCATATCTGGTCGTTTTT (crRNA: /AltR1/rArU rGrCrA rUrArU rCrUrG rGrUrC rGrUrU rUrUrU rGrUrU rUrUrA rGrArG rCrUrA rUrGrC rU/AltR2/)
3' guide RNA	AAATACTTTGAGGAGAAGCT (crRNA: /AltR1/rArA rArUrA rCrUrU rUrGrA rGrGrA rGrArA rGrCrU rGrUrU rUrUrA rGrArG rCrUrA rUrGrC rU/AltR2/)
repair template	GACCGACGAGGTACAAAAGTGGAGATAGAAGAAGCCATTCGAAACGGCGTTACGATTGTGTTTGGAATTATTGCGGAAAAACGACCAGATATGGCTGACATTCTCGCATACTTTGAGGAGAAGCTAGGACAGCAAACCATTCAAATTTCTTCTGAAACCGCGGACAAATTCATGCGTGACCATGGTGGAAAACAAACCAT
genotyping primer F	TCTAAATCCAACCCGTGGTG
genotyping primer R	TTGAGAGAGTACGCAACTCC
enri-1(cmp328)
guide RNA	TACTTGATGAGCATTAATTC (crRNA: /AltR1/rUrA rCrUrU rGrArU rGrArG rCrArU rUrArA rUrUrC rGrUrU rUrUrA rGrArG rCrUrA rUrGrC rU/AltR2/)
repair template	tattttttactttttttcaccttttttctaactaaaaatcgatatattttccagaaattcgctATGAAAATAGCAAAATTCACCTGAATAATGCTCATCAAGTACAAAACTGCAGCAATGAAAAAATCGCACATGAACGGAAAATGGAGAAGGTCTTCGAGTTTTTGGCTGAGGATAAAAAGACGTTTGAAGCCAGTAAT
genotyping primer F	TCACACTCTCTTCTTCCTGC
genotyping primer R	ACTCGGTGTTTCTGGAGTAC
PstI digest
rde-3(cmp337)
guide RNA	ATGTTCTTACAGTTCTTCCC (crRNA: /AltR1/rArU rGrUrU rCrUrU rArCrA rGrUrU rCrUrU rCrCrC rGrUrU rUrUrA rGrArG rCrUrA rUrGrC rU/AltR2/)
repair template	ACAAACAAAGAGGTGTGTATTCAAGATCCATTCGATGAGCACAACCCGAGAAGAACTGTAAGAACATTGAATAGAATTAAAGATGTTATGAGGTAACCTT
genotyping primer F	GACTCGATTCACTTCTGTGG
genotyping primer R	CCAAATAATGCTCCACTGGC
Xmal digest
enri-1(cmp320[enri-1::mCherry::2xHA])
guide RNA	ATTGGATGTTTGGTAATTTA (crRNA: /AltR1/rArU rUrGrG rArUrG rUrUrU rGrGrU rArArU rUrUrA rGrUrU rUrUrA rGrArG rCrUrA rUrGrC rU/AltR2/)
PCR primer F for repair template	AATATGATTCGGAGGAAGAGTATAATTGGATGTATAAATTGGATGTTTGGGTCTCAAAGGGCGAAGAAGA
PCR primer R for repair template	tattcttgggttcaacgttgtcatgcaagaaaaagaagagatccataaaTTAAGCGTAGTCTGGAACGTC
repair template	AATATGATTCGGAGGAAGAGTATAATTGGATGTATAAATTGGATGTTTGGGTCTCAAAGGGCGAAGAAGATAACATGGCAATTATTAAAGAGTTTATGCGTTTCAAGGTGCATATGGAGGGATCTGTCAATGGGCATGAGTTTGAAATTGAAGGTGAAGGAGAAGGCCGACCATATGAGGGAACACAAACCGCAAAACTAAAGgtaagtttaaacatatatatactaactaaccctgattatttaaattttcagGTAACTAAAGGCGGACCATTACCATTCGCCTGGGACATCCTCTCTCCACAGTTCATGTATGGAAGTAAAGCTTATGTTAAACATCCGGCAGATATACCAGATTATTTGAAACTTTCATTCCCGGAGGGTTTTAAGTGGGAACGCG…
genotyping primer F	TGGGCTTCTGCAATGAGGATC
genotyping primer R	ATGGACTATTGGCCCGGTTTC
Primers for sequencing
small RNA sequencing primers
RP1 - PCR F	AATGATACGGCGACCACCGAGATCTACACGTTCAGAGTTCTACAGTCCGA
RPI1	CAAGCAGAAGACGGCATACGAGATCGTGATGTGACTGGAGTTCCTTGGCACCCGAGAATTCCA
RPI2	CAAGCAGAAGACGGCATACGAGATACATCGGTGACTGGAGTTCCTTGGCACCCGAGAATTCCA
RPI3	CAAGCAGAAGACGGCATACGAGATGCCTAAGTGACTGGAGTTCCTTGGCACCCGAGAATTCCA
RPI4	CAAGCAGAAGACGGCATACGAGATTGGTCAGTGACTGGAGTTCCTTGGCACCCGAGAATTCCA
RPI5	CAAGCAGAAGACGGCATACGAGATCACTGTGTGACTGGAGTTCCTTGGCACCCGAGAATTCCA
RPI6	CAAGCAGAAGACGGCATACGAGATATTGGCGTGACTGGAGTTCCTTGGCACCCGAGAATTCCA
RPI7	CAAGCAGAAGACGGCATACGAGATGATCTGGTGACTGGAGTTCCTTGGCACCCGAGAATTCCA
RPI8	CAAGCAGAAGACGGCATACGAGATTCAAGTGTGACTGGAGTTCCTTGGCACCCGAGAATTCCA
RPI9	CAAGCAGAAGACGGCATACGAGATCTGATCGTGACTGGAGTTCCTTGGCACCCGAGAATTCCA
RPI10	CAAGCAGAAGACGGCATACGAGATAAGCTAGTGACTGGAGTTCCTTGGCACCCGAGAATTCCA
RPI11	CAAGCAGAAGACGGCATACGAGATGTAGCCGTGACTGGAGTTCCTTGGCACCCGAGAATTCCA
RPI12	CAAGCAGAAGACGGCATACGAGATTACAAGGTGACTGGAGTTCCTTGGCACCCGAGAATTCCA
RPI13	CAAGCAGAAGACGGCATACGAGATTTGACTGTGACTGGAGTTCCTTGGCACCCGAGAATTCCA
RPI14	CAAGCAGAAGACGGCATACGAGATGGAACTGTGACTGGAGTTCCTTGGCACCCGAGAATTCCA
RPI15	CAAGCAGAAGACGGCATACGAGATTGACATGTGACTGGAGTTCCTTGGCACCCGAGAATTCCA
RPI16	CAAGCAGAAGACGGCATACGAGATGGACGGGTGACTGGAGTTCCTTGGCACCCGAGAATTCCA
RPI17	CAAGCAGAAGACGGCATACGAGATCTCTACGTGACTGGAGTTCCTTGGCACCCGAGAATTCCA
RPI18	CAAGCAGAAGACGGCATACGAGATGCGGACGTGACTGGAGTTCCTTGGCACCCGAGAATTCCA
RPI19	CAAGCAGAAGACGGCATACGAGATTTTCACGTGACTGGAGTTCCTTGGCACCCGAGAATTCCA
RPI20	CAAGCAGAAGACGGCATACGAGATGGCCACGTGACTGGAGTTCCTTGGCACCCGAGAATTCCA
RPI21	CAAGCAGAAGACGGCATACGAGATCGAAACGTGACTGGAGTTCCTTGGCACCCGAGAATTCCA
RPI22	CAAGCAGAAGACGGCATACGAGATCGTACGGTGACTGGAGTTCCTTGGCACCCGAGAATTCCA
RPI23	CAAGCAGAAGACGGCATACGAGATCCACTCGTGACTGGAGTTCCTTGGCACCCGAGAATTCCA
RPI24	CAAGCAGAAGACGGCATACGAGATGCTACCGTGACTGGAGTTCCTTGGCACCCGAGAATTCCA
