## Supplemental File 4 for "Nuclear Argonaute protein NRDE-3 switches small RNA partners during embryogenesis to mediate temporal-specific gene regulatory activity"

### Sheet: Sheet1
Supplementary Table 4. Sequencing library statistics.
Sample	Description	Type	Genotype	Stage	Total Reads	Trimmed and quality filtered reads	Reads Mapped to WS258
1	NRDE-3 (early embryo) - input, replicate 1	small RNA	GFP::3XFLAG::NRDE-3	early embryos (<=100cell)	17267452	16518807	15304911
2	NRDE-3 (early embryo) - input, replicate 2	small RNA	GFP::3XFLAG::NRDE-3	early embryos (<=100cell)	13210085	12381531	11475913
3	NRDE-3 (early embryo) - IP, replicate 1	small RNA	GFP::3XFLAG::NRDE-3	early embryos (<=100cell)	14098332	11690660	9982828
4	NRDE-3 (early embryo) - IP, replicate 2	small RNA	GFP::3XFLAG::NRDE-3	early embryos (<=100cell)	13052748	8161573	6691430
5	NRDE-3 (late embryo) - input, replicate 1	small RNA	GFP::3XFLAG::NRDE-3	late embryos (>=300cell)	13476631	13019048	12557555
6	NRDE-3 (late embryo) - input, replicate 2	small RNA	GFP::3XFLAG::NRDE-3	late embryos (>=300cell)	16301029	13646386	12857162
7	NRDE-3 (late embryo) - input, replicate 3	small RNA	GFP::3XFLAG::NRDE-3	late embryos (>=300cell)	11840501	11401190	10934866
8	NRDE-3 (late embryo) - IP, replicate 1	small RNA	GFP::3XFLAG::NRDE-3	late embryos (>=300cell)	11864387	10301075	9555935
9	NRDE-3 (late embryo) - IP, replicate 2	small RNA	GFP::3XFLAG::NRDE-3	late embryos (>=300cell)	22194489	19659062	18488734
10	NRDE-3 (late embryo) - IP, replicate 3	small RNA	GFP::3XFLAG::NRDE-3	late embryos (>=300cell)	12085596	10746652	9725311
11	NRDE-3, eri-1 (early embryo) - input, replicate 1	small RNA	GFP::3XFLAG::NRDE-3, eri-1	early embryos (<=100cell)	11015424	10434149	9720474
12	NRDE-3, eri-1 (early embryo) - input, replicate 2	small RNA	GFP::3XFLAG::NRDE-3, eri-1	early embryos (<=100cell)	15406500	14813870	13818618
13	NRDE-3, eri-1 (early embryo) - input, replicate 3	small RNA	GFP::3XFLAG::NRDE-3, eri-1	early embryos (<=100cell)	13118685	12657733	11704316
14	NRDE-3, eri-1 (early embryo) - IP, replicate 1	small RNA	GFP::3XFLAG::NRDE-3, eri-1	early embryos (<=100cell)	22922274	15365824	13387858
15	NRDE-3, eri-1 (early embryo) - IP, replicate 2	small RNA	GFP::3XFLAG::NRDE-3, eri-1	early embryos (<=100cell)	24153395	12101056	9855305
16	NRDE-3, eri-1 (early embryo) - IP, replicate 3	small RNA	GFP::3XFLAG::NRDE-3, eri-1	early embryos (<=100cell)	29483190	19117906	13967585
17	NRDE-3, eri-1 (late embryo) - input, replicate 1	small RNA	GFP::3XFLAG::NRDE-3, eri-1	late embryos (>=300cell)	12752095	12129360	11825839
18	NRDE-3, eri-1 (late embryo) - input, replicate 2	small RNA	GFP::3XFLAG::NRDE-3, eri-1	late embryos (>=300cell)	11596631	10932606	10587911
19	NRDE-3, eri-1 (late embryo) - IP, replicate 1	small RNA	GFP::3XFLAG::NRDE-3, eri-1	late embryos (>=300cell)	10392218	9275089	8745100
20	NRDE-3, eri-1 (late embryo) - IP, replicate 2	small RNA	GFP::3XFLAG::NRDE-3, eri-1	late embryos (>=300cell)	10955589	9496626	8019180
21	NRDE-3, simr-1 (early embryo) - input, replicate 1	small RNA	GFP::3XFLAG::NRDE-3, simr-1	early embryos (<=100cell)	12435124	11732787	10836935
22	NRDE-3, simr-1 (early embryo) - input, replicate 2	small RNA	GFP::3XFLAG::NRDE-3, simr-1	early embryos (<=100cell)	11984814	11464724	10597629
23	NRDE-3, simr-1 (early embryo) - input, replicate 3	small RNA	GFP::3XFLAG::NRDE-3, simr-1	early embryos (<=100cell)	12805516	12305626	11436591
24	NRDE-3, simr-1 (early embryo) - IP, replicate 1	small RNA	GFP::3XFLAG::NRDE-3, simr-1	early embryos (<=100cell)	21827185	5357651	3012628
25	NRDE-3, simr-1 (early embryo) - IP, replicate 2	small RNA	GFP::3XFLAG::NRDE-3, simr-1	early embryos (<=100cell)	48612845	12025351	8635518
26	NRDE-3, simr-1 (early embryo) - IP, replicate 3	small RNA	GFP::3XFLAG::NRDE-3, simr-1	early embryos (<=100cell)	23999288	10631953	7543494
27	NRDE-3, simr-1 (late embryo) - input, replicate 1	small RNA	GFP::3XFLAG::NRDE-3, simr-1	late embryos (>=300cell)	12563010	11996240	11540355
28	NRDE-3, simr-1 (late embryo) - input, replicate 2	small RNA	GFP::3XFLAG::NRDE-3, simr-1	late embryos (>=300cell)	11962398	11289324	10840077
29	NRDE-3, simr-1 (late embryo) - input, replicate 3	small RNA	GFP::3XFLAG::NRDE-3, simr-1	late embryos (>=300cell)	9508272	9121747	8707348
30	NRDE-3, simr-1 (late embryo) - IP, replicate 1	small RNA	GFP::3XFLAG::NRDE-3, simr-1	late embryos (>=300cell)	23591886	12472199	8806363
31	NRDE-3, simr-1 (late embryo) - IP, replicate 2	small RNA	GFP::3XFLAG::NRDE-3, simr-1	late embryos (>=300cell)	10591116	8298828	7107690
32	NRDE-3, simr-1 (late embryo) - IP, replicate 3	small RNA	GFP::3XFLAG::NRDE-3, simr-1	late embryos (>=300cell)	12486713	10591944	9077682
33	NRDE-3, enri-2 (early embryo) - input, replicate 1	small RNA	GFP::3XFLAG::NRDE-3, enri-2	early embryos (<=100cell)	12426319	11707658	10552338
34	NRDE-3, enri-2 (early embryo) - input, replicate 2	small RNA	GFP::3XFLAG::NRDE-3, enri-2	early embryos (<=100cell)	13087326	12338997	11259338
35	NRDE-3, enri-2 (early embryo) - IP, replicate 1	small RNA	GFP::3XFLAG::NRDE-3, enri-2	early embryos (<=100cell)	25904404	14565977	7932046
36	NRDE-3, enri-2 (early embryo) - IP, replicate 2	small RNA	GFP::3XFLAG::NRDE-3, enri-2	early embryos (<=100cell)	29543735	19519245	11459383
37	NRDE-3, enri-2 (late embryo) - input, replicate 1	small RNA	GFP::3XFLAG::NRDE-3, enri-2	late embryos (>=300cell)	9697671	9354806	8952886
38	NRDE-3, enri-2 (late embryo) - input, replicate 2	small RNA	GFP::3XFLAG::NRDE-3, enri-2	late embryos (>=300cell)	11327137	10882644	10398968
39	NRDE-3, enri-2 (late embryo) - IP, replicate 1	small RNA	GFP::3XFLAG::NRDE-3, enri-2	late embryos (>=300cell)	13424912	12435490	11468491
40	NRDE-3, enri-2 (late embryo) - IP, replicate 2	small RNA	GFP::3XFLAG::NRDE-3, enri-2	late embryos (>=300cell)	14451898	12701277	11652294
