## Supplementary material for "Nuclear Argonaute protein NRDE-3 switches small RNA partners during embryogenesis to mediate temporal-specific gene regulatory activity": Source Data

### Sheet: Figure 1
Fig. 1C SIMR foci number at different stages
SIMR foci_number	stage
0	1_4cell
0	1_4cell
0	1_4cell
0	1_4cell
0	1_4cell
0	1_4cell
0	1_4cell
0	1_4cell
0	1_4cell
0	1_4cell
0	1_4cell
0	1_4cell
0	2_8cell
1	2_8cell
0	2_8cell
0	2_8cell
1	2_8cell
1	2_8cell
0	2_8cell
0	2_8cell
1	2_8cell
0	2_8cell
0	2_8cell
0	2_8cell
11	3_28cell
5	3_28cell
1	3_28cell
28	3_28cell
18	3_28cell
9	3_28cell
18	3_28cell
24	3_28cell
10	3_28cell
8	3_28cell
225	4_100cell
73	4_100cell
179	4_100cell
141	4_100cell
60	4_100cell
136	4_100cell
77	4_100cell
114	4_100cell
212	4_100cell
196	4_100cell
172	4_100cell
125	4_100cell
196	4_100cell
169	4_100cell
57	4_100cell
195	4_100cell
69	4_100cell
83	4_100cell
95	4_100cell
94	4_100cell
119	4_100cell
65	4_100cell
103	4_100cell
57	5_200cell
26	5_200cell
40	5_200cell
40	5_200cell
49	5_200cell
6	5_200cell
25	5_200cell
20	5_200cell
16	5_200cell
15	5_200cell
20	5_200cell
14	5_200cell
12	5_200cell

### Sheet: Figure 2
Fig. 2B NRDE-3 foci number in different mutants at 100-cell stage					Fig. 2C NRDE-3(HK-AA) foci number at different stages
NRDE-3 foci_number	mutants				NRDE-3 foci_number	stages
0	1_WT				0	1_4cell_HKAA
0	1_WT				0	1_4cell_HKAA
0	1_WT				0	1_4cell_HKAA
0	1_WT				3	1_4cell_HKAA
0	1_WT				0	1_4cell_HKAA
0	1_WT				0	1_4cell_HKAA
0	1_WT				0	1_4cell_HKAA
0	1_WT				4	1_4cell_HKAA
0	1_WT				0	1_4cell_HKAA
0	1_WT				0	1_4cell_HKAA
0	1_WT				0	1_4cell_HKAA
0	1_WT				1	1_4cell_HKAA
0	1_WT				0	1_4cell_HKAA
0	1_WT				0	1_4cell_HKAA
34	2_eri1				0	1_4cell_HKAA
62	2_eri1				0	1_4cell_HKAA
90	2_eri1				0	1_4cell_HKAA
30	2_eri1				5	2_8cell_HKAA
27	2_eri1				2	2_8cell_HKAA
18	2_eri1				2	2_8cell_HKAA
58	2_eri1				0	2_8cell_HKAA
26	2_eri1				0	2_8cell_HKAA
12	2_eri1				0	2_8cell_HKAA
32	2_eri1				1	2_8cell_HKAA
42	2_eri1				4	2_8cell_HKAA
29	2_eri1				0	2_8cell_HKAA
102	3_rde3				0	2_8cell_HKAA
39	3_rde3				1	2_8cell_HKAA
38	3_rde3				0	2_8cell_HKAA
56	3_rde3				44	3_28cell_HKAA
32	3_rde3				39	3_28cell_HKAA
80	3_rde3				9	3_28cell_HKAA
52	3_rde3				17	3_28cell_HKAA
29	3_rde3				7	3_28cell_HKAA
50	3_rde3				4	3_28cell_HKAA
48	3_rde3				11	3_28cell_HKAA
36	3_rde3				19	3_28cell_HKAA
3	3_rde3				2	3_28cell_HKAA
62	3_rde3				29	3_28cell_HKAA
46	3_rde3				14	3_28cell_HKAA
60	3_rde3				10	3_28cell_HKAA
24	3_rde3				131	4_100cell_HKAA
57	3_rde3				181	4_100cell_HKAA
154	4_HKAA				119	4_100cell_HKAA
295	4_HKAA				154	4_100cell_HKAA
113	4_HKAA				100	4_100cell_HKAA
197	4_HKAA				48	4_100cell_HKAA
189	4_HKAA				39	4_100cell_HKAA
48	4_HKAA				72	4_100cell_HKAA
156	4_HKAA				107	4_100cell_HKAA
143	4_HKAA				73	4_100cell_HKAA
175	4_HKAA				63	4_100cell_HKAA
97	4_HKAA				102	4_100cell_HKAA
108	4_HKAA				68	4_100cell_HKAA
192	4_HKAA				20	5_200cell_HKAA
83	4_HKAA				7	5_200cell_HKAA
0	5_HKAA_simr1				32	5_200cell_HKAA
0	5_HKAA_simr1				27	5_200cell_HKAA
0	5_HKAA_simr1				22	5_200cell_HKAA
0	5_HKAA_simr1				31	5_200cell_HKAA
0	5_HKAA_simr1				11	5_200cell_HKAA
0	5_HKAA_simr1				31	5_200cell_HKAA
0	5_HKAA_simr1				40	5_200cell_HKAA
0	5_HKAA_simr1				24	5_200cell_HKAA
0	5_HKAA_simr1				11	5_200cell_HKAA
0	5_HKAA_simr1				18	5_200cell_HKAA
0	5_HKAA_simr1				36	5_200cell_HKAA
0	5_HKAA_simr1				38	5_200cell_HKAA
0	5_HKAA_simr1
0	6_HKAA_enri2
0	6_HKAA_enri2
0	6_HKAA_enri2
0	6_HKAA_enri2
0	6_HKAA_enri2
0	6_HKAA_enri2
0	6_HKAA_enri2
0	6_HKAA_enri2
0	6_HKAA_enri2
0	6_HKAA_enri2
0	6_HKAA_enri2
0	6_HKAA_enri2

### Sheet: SuppFigure 2
Supplementary Fig. 2D SIMR foci number in nrde-3(HK-AA) mutant at different stages								Supplementary Fig. 2B Western blot of NRDE-3 protein expression in embryos
SIMR foci_number	stage
0	1_4cell_HKAA
0	1_4cell_HKAA
0	1_4cell_HKAA
3	1_4cell_HKAA
0	1_4cell_HKAA
0	1_4cell_HKAA
0	1_4cell_HKAA
4	1_4cell_HKAA
0	1_4cell_HKAA
0	1_4cell_HKAA
0	1_4cell_HKAA
1	1_4cell_HKAA
0	1_4cell_HKAA
0	1_4cell_HKAA
0	1_4cell_HKAA
0	1_4cell_HKAA
0	1_4cell_HKAA
5	2_8cell_HKAA
2	2_8cell_HKAA
2	2_8cell_HKAA
0	2_8cell_HKAA
0	2_8cell_HKAA
0	2_8cell_HKAA
1	2_8cell_HKAA
4	2_8cell_HKAA
0	2_8cell_HKAA
0	2_8cell_HKAA
1	2_8cell_HKAA
0	2_8cell_HKAA
44	3_28cell_HKAA
39	3_28cell_HKAA
9	3_28cell_HKAA
17	3_28cell_HKAA
7	3_28cell_HKAA
4	3_28cell_HKAA
11	3_28cell_HKAA
19	3_28cell_HKAA
2	3_28cell_HKAA
29	3_28cell_HKAA
14	3_28cell_HKAA
10	3_28cell_HKAA
131	4_100cell_HKAA
181	4_100cell_HKAA
119	4_100cell_HKAA
154	4_100cell_HKAA
100	4_100cell_HKAA
48	4_100cell_HKAA
39	4_100cell_HKAA
72	4_100cell_HKAA
107	4_100cell_HKAA
73	4_100cell_HKAA
63	4_100cell_HKAA
102	4_100cell_HKAA
68	4_100cell_HKAA
20	5_200cell_HKAA
7	5_200cell_HKAA
32	5_200cell_HKAA
27	5_200cell_HKAA
22	5_200cell_HKAA
31	5_200cell_HKAA
11	5_200cell_HKAA
31	5_200cell_HKAA
40	5_200cell_HKAA
24	5_200cell_HKAA
11	5_200cell_HKAA
18	5_200cell_HKAA
36	5_200cell_HKAA
38	5_200cell_HKAA

### Sheet: SuppFigure3
Supplementary Fig. 3A Western blot of NRDE-3 protein expression in embryos

### Sheet: Figure 4
Fig. 4B. Pearson's R value quantification			Fig. 4G CSR foci number at different stages
Pearson_value	strain		CSR-1 foci_number	stages
0.95	a_ENRI-2		115	a_4cell
0.89	a_ENRI-2		134	a_4cell
0.92	a_ENRI-2		114	a_4cell
0.88	a_ENRI-2		129	a_4cell
0.92	a_ENRI-2		164	a_4cell
0.91	a_ENRI-2		139	a_4cell
0.75	a_ENRI-2		133	a_4cell
0.92	a_ENRI-2		88	a_4cell
0.91	a_ENRI-2		116	a_4cell
0.85	a_ENRI-2		78	a_4cell
0.91	a_ENRI-2		99	a_4cell
0.87	a_ENRI-2		125	b_8cell
0.92	a_ENRI-2		189	b_8cell
0.87	a_ENRI-2		155	b_8cell
0.88	a_ENRI-2		120	b_8cell
0.9	a_ENRI-2		188	b_8cell
0.9	a_ENRI-2		191	b_8cell
0.92	a_ENRI-2		195	b_8cell
0.89	a_ENRI-2		140	b_8cell
0.9	a_ENRI-2		179	b_8cell
0.88	a_ENRI-2		155	b_8cell
0.75	b_NRDE-3(HKAA)		155	b_8cell
0.84	b_NRDE-3(HKAA)		417	c_28cell
0.8	b_NRDE-3(HKAA)		362	c_28cell
0.86	b_NRDE-3(HKAA)		323	c_28cell
0.89	b_NRDE-3(HKAA)		374	c_28cell
0.74	b_NRDE-3(HKAA)		389	c_28cell
0.83	b_NRDE-3(HKAA)		262	c_28cell
0.81	b_NRDE-3(HKAA)		404	c_28cell
0.84	b_NRDE-3(HKAA)		333	c_28cell
0.79	b_NRDE-3(HKAA)		244	c_28cell
0.81	b_NRDE-3(HKAA)		377	c_28cell
0.92	b_NRDE-3(HKAA)		169	d_100cell
0.87	b_NRDE-3(HKAA)		154	d_100cell
0.82	b_NRDE-3(HKAA)		228	d_100cell
0.86	b_NRDE-3(HKAA)		307	d_100cell
0.88	b_NRDE-3(HKAA)		193	d_100cell
0.87	b_NRDE-3(HKAA)		321	d_100cell
0.9	b_NRDE-3(HKAA)		221	d_100cell
0.76	b_NRDE-3(HKAA)		142	d_100cell
0.87	b_NRDE-3(HKAA)		299	d_100cell
0.92	c_MUT-2		201	d_100cell
0.87	c_MUT-2		245	d_100cell
0.61	c_MUT-2		192	d_100cell
0.66	c_MUT-2		121	d_100cell
0.92	c_MUT-2		380	d_100cell
0.82	c_MUT-2		242	d_100cell
0.87	c_MUT-2		328	d_100cell
0.92	c_MUT-2		244	d_100cell
0.82	c_MUT-2		248	d_100cell
0.8	c_MUT-2		1	e_200cell
0.81	c_MUT-2		6	e_200cell
0.84	c_MUT-2		7	e_200cell
0.89	c_MUT-2		12	e_200cell
0.68	c_MUT-2		1	e_200cell
0.75	c_MUT-2		0	e_200cell
0.84	c_MUT-2		0	e_200cell
0.66	c_MUT-2		1	e_200cell
0.91	c_MUT-2		1	e_200cell
0.7	c_MUT-2		7	e_200cell
0.83	c_MUT-2		0	e_200cell
0.7	c_MUT-2		0	e_200cell
0.64	c_MUT-2		0	e_200cell
0.8	c_MUT-2		1	e_200cell
0.64	d_RRF-1		3	e_200cell
0.81	d_RRF-1		6	e_200cell
0.63	d_RRF-1		1	e_200cell
0.87	d_RRF-1		1	e_200cell
0.87	d_RRF-1		8	e_200cell
0.83	d_RRF-1
0.89	d_RRF-1
0.85	d_RRF-1
0.79	d_RRF-1
0.83	d_RRF-1
0.72	d_RRF-1
0.76	d_RRF-1
0.65	d_RRF-1
0.69	d_RRF-1
0.82	d_RRF-1
0.64	d_RRF-1
0.74	d_RRF-1
0.92	d_RRF-1
0.87	d_RRF-1
0.83	d_RRF-1
0.77	d_RRF-1
0.79	d_RRF-1
0.84	d_RRF-1
0.33	e_CSR-1
0.62	e_CSR-1
0.22	e_CSR-1
0.31	e_CSR-1
0.2	e_CSR-1
0.51	e_CSR-1
0.66	e_CSR-1
0.21	e_CSR-1
0.32	e_CSR-1
0.43	e_CSR-1
0.45	e_CSR-1
0.45	e_CSR-1
0.52	e_CSR-1
0.39	e_CSR-1
0.34	e_CSR-1
0.39	e_CSR-1
0.09	e_CSR-1
0.5	e_CSR-1
0.23	e_CSR-1
0.76	e_CSR-1
0.89	e_CSR-1
0.17	e_CSR-1
0.81	f_CSR_RRF1
0.75	f_CSR_RRF1
0.67	f_CSR_RRF1
0.79	f_CSR_RRF1
0.87	f_CSR_RRF1
0.76	f_CSR_RRF1
0.87	f_CSR_RRF1
0.83	f_CSR_RRF1
0.77	f_CSR_RRF1
0.74	f_CSR_RRF1
0.76	f_CSR_RRF1
0.82	f_CSR_RRF1
0.79	f_CSR_RRF1
0.7	f_CSR_RRF1
0.67	f_CSR_RRF1
0.69	f_CSR_RRF1
0.77	f_CSR_RRF1
0.84	f_CSR_RRF1
0.85	f_CSR_RRF1
0.7	f_CSR_RRF1
0.76	f_CSR_RRF1
0.68	f_CSR_RRF1

### Sheet: Figure 5
Fig. 5B. SIMR granule number at 100-cell stage
foci_number	condition
67	a_L4440
123	a_L4440
94	a_L4440
47	a_L4440
27	a_L4440
56	a_L4440
139	a_L4440
44	a_L4440
86	a_L4440
87	a_L4440
150	a_L4440
59	a_L4440
116	a_L4440
64	a_L4440
234	b_lgg1_RNAi
187	b_lgg1_RNAi
155	b_lgg1_RNAi
146	b_lgg1_RNAi
154	b_lgg1_RNAi
147	b_lgg1_RNAi
212	b_lgg1_RNAi
275	b_lgg1_RNAi
171	b_lgg1_RNAi
211	b_lgg1_RNAi
174	b_lgg1_RNAi
181	b_lgg1_RNAi
121	b_lgg1_RNAi
132	b_lgg1_RNAi

### Sheet: SuppFigure 5
Supplementary Fig. 5B. Pearson's R value quantification at comma stage
Pearson value	strain
0.88	a_ENRI2
0.82	a_ENRI2
0.92	a_ENRI2
0.87	a_ENRI2
0.87	a_ENRI2
0.75	a_ENRI2
0.82	a_ENRI2
0.89	a_ENRI2
0.86	a_ENRI2
0.89	a_ENRI2
0.87	a_ENRI2
0.88	a_ENRI2
0.9	a_ENRI2
0.89	a_ENRI2
0.91	a_ENRI2
0.9	a_ENRI2
0.9	a_ENRI2
0.85	a_ENRI2
0.79	a_ENRI2
0.93	a_ENRI2
0.88	a_ENRI2
0.89	a_ENRI2
0.8	a_ENRI2
0.9	b_MUT2
0.86	b_MUT2
0.92	b_MUT2
0.94	b_MUT2
0.8	b_MUT2
0.83	b_MUT2
0.93	b_MUT2
0.84	b_MUT2
0.92	b_MUT2
0.95	b_MUT2
0.89	b_MUT2
0.85	b_MUT2
0.9	b_MUT2
0.93	b_MUT2
0.83	b_MUT2
0.9	b_MUT2
0.92	b_MUT2
0.9	b_MUT2
0.9	b_MUT2
0.82	b_MUT2
0.87	b_MUT2
0.9	b_MUT2
0.89	b_MUT2
0.9	c_RRF1
0.9	c_RRF1
0.88	c_RRF1
0.78	c_RRF1
0.87	c_RRF1
0.88	c_RRF1
0.87	c_RRF1
0.83	c_RRF1
0.88	c_RRF1
0.88	c_RRF1
0.87	c_RRF1
0.74	c_RRF1
0.84	c_RRF1
0.8	c_RRF1
0.87	c_RRF1
0.92	c_RRF1
0.82	c_RRF1
0.81	c_RRF1
0.8	c_RRF1
0.76	c_RRF1
0.88	c_RRF1
0.85	c_RRF1
0.87	c_RRF1
0.8	c_RRF1
0.86	d_NRDE3_eri1
0.87	d_NRDE3_eri1
0.86	d_NRDE3_eri1
0.87	d_NRDE3_eri1
0.82	d_NRDE3_eri1
0.86	d_NRDE3_eri1
0.8	d_NRDE3_eri1
0.78	d_NRDE3_eri1
0.86	d_NRDE3_eri1
0.82	d_NRDE3_eri1
0.76	d_NRDE3_eri1
0.83	d_NRDE3_eri1
0.79	d_NRDE3_eri1
0.74	d_NRDE3_eri1
0.73	d_NRDE3_eri1
0.71	d_NRDE3_eri1
0.91	d_NRDE3_eri1
0.85	d_NRDE3_eri1
0.88	d_NRDE3_eri1
0.91	d_NRDE3_eri1
0.78	d_NRDE3_eri1
0.76	d_NRDE3_eri1
0.69	d_NRDE3_eri1

### Sheet: Figure 7
Fig. 7D Number of embryos laid per adult in different strains
Number of embryos	strain
86	Auxin_1236		Auxin_1236: csr-1::degron (4mM auxin)
62	Auxin_1236		Auxin_1660: csr-1::degron; gfp::nrde-3(HK-AA) (4mM auxin)
110	Auxin_1236
0	Auxin_1236
57	Auxin_1236
25	Auxin_1236
0	Auxin_1236
158	Auxin_1236
61	Auxin_1236
0	Auxin_1236
66	Auxin_1236
66	Auxin_1236
53	Auxin_1236
38	Auxin_1236
68	Auxin_1236
50	Auxin_1236
38	Auxin_1236
13	Auxin_1236
33	Auxin_1236
54	Auxin_1236
24	Auxin_1236
149	Auxin_1236
20	Auxin_1236
41	Auxin_1236
36	Auxin_1236
54	Auxin_1236
95	Auxin_1236
34	Auxin_1236
93	Auxin_1236
18	Auxin_1236
78	Auxin_1236
75	Auxin_1236
42	Auxin_1236
47	Auxin_1236
28	Auxin_1236
73	Auxin_1236
45	Auxin_1236
47	Auxin_1236
67	Auxin_1236
17	Auxin_1236
62	Auxin_1236
65	Auxin_1236
85	Auxin_1236
63	Auxin_1236
18	Auxin_1236
45	Auxin_1236
59	Auxin_1236
85	Auxin_1236
55	Auxin_1236
116	Auxin_1236
30	Auxin_1236
60	Auxin_1236
67	Auxin_1236
47	Auxin_1236
133	Auxin_1236
69	Auxin_1236
86	Auxin_1236
30	Auxin_1236
125	Auxin_1236
3	Auxin_1236
83	Auxin_1236
123	Auxin_1236
39	Auxin_1236
54	Auxin_1236
0	Auxin_1236
0	Auxin_1236
71	Auxin_1236
42	Auxin_1236
11	Auxin_1660
0	Auxin_1660
66	Auxin_1660
20	Auxin_1660
16	Auxin_1660
8	Auxin_1660
0	Auxin_1660
59	Auxin_1660
48	Auxin_1660
55	Auxin_1660
25	Auxin_1660
12	Auxin_1660
7	Auxin_1660
20	Auxin_1660
53	Auxin_1660
39	Auxin_1660
15	Auxin_1660
53	Auxin_1660
22	Auxin_1660
56	Auxin_1660
59	Auxin_1660
16	Auxin_1660
0	Auxin_1660
30	Auxin_1660
0	Auxin_1660
21	Auxin_1660
27	Auxin_1660
28	Auxin_1660
7	Auxin_1660
31	Auxin_1660
12	Auxin_1660
25	Auxin_1660
6	Auxin_1660
6	Auxin_1660
15	Auxin_1660
10	Auxin_1660
51	Auxin_1660
0	Auxin_1660
33	Auxin_1660
7	Auxin_1660
48	Auxin_1660
48	Auxin_1660
36	Auxin_1660
41	Auxin_1660
30	Auxin_1660
9	Auxin_1660
37	Auxin_1660
5	Auxin_1660
19	Auxin_1660
8	Auxin_1660
0	Auxin_1660
0	Auxin_1660
8	Auxin_1660
23	Auxin_1660
7	Auxin_1660
0	Auxin_1660
27	Auxin_1660
27	Auxin_1660
3	Auxin_1660
52	Auxin_1660
44	Auxin_1660
8	Auxin_1660
27	Auxin_1660
17	Auxin_1660
14	Auxin_1660
20	Auxin_1660
18	Auxin_1660

### Sheet: Figure 8
Fig. 8C PSer2 signal intensity in oocytes					Fig. 8D PSer2 signal pattern in oocytes
					1425: GFP::NRDE-3
Intensity	Strain	Oocyte			1563: GFP::NRDE-3(HK-AA)
22520.8	a_wt	Oocyte_1				1425	1563		1425	1563		1425	1563		1425	1563		1425	1563		1425	1563		1425	1563
20628.9	a_wt	Oocyte_1				-1	-1		-2	-2		-3	-3		-4	-4		-5	-5		-6	-6		-7	-7
20964.2	a_wt	Oocyte_1			Excluded from DNA	1	1		0.944444	0.833333		0.666667	0.222222		0.0666667	0		0	0		0	0		0	0
20371.8	a_wt	Oocyte_1			Diffuse	0	0		0.0555556	0.166667		0.166667	0.166667		0.266667	0		0.153846	0		0.0909091	0		0	0
14332.1	a_wt	Oocyte_1			On DNA	0	0		0	0		0.166667	0.611111		0.666667	1		0.846154	1		0.909091	1		1	1
19138.5	a_wt	Oocyte_1
15873.6	a_wt	Oocyte_1
25999.8	a_wt	Oocyte_1
27234.4	a_wt	Oocyte_1
40180.3	a_wt	Oocyte_1
23168.1	a_wt	Oocyte_1
33603.2	a_wt	Oocyte_1
12102.1	a_wt	Oocyte_1
22181.1	a_wt	Oocyte_1
17340.8	a_wt	Oocyte_1
31849.6	a_wt	Oocyte_1
20627.7	a_wt	Oocyte_1
49988.9	b_HKAA	Oocyte_1
27571.8	b_HKAA	Oocyte_1
30490.5	b_HKAA	Oocyte_1
33291.3	b_HKAA	Oocyte_1
37347.5	b_HKAA	Oocyte_1
32025.5	b_HKAA	Oocyte_1
27598	b_HKAA	Oocyte_1
29757.7	b_HKAA	Oocyte_1
28187.6	b_HKAA	Oocyte_1
22400.6	b_HKAA	Oocyte_1
23875.9	b_HKAA	Oocyte_1
23514.9	b_HKAA	Oocyte_1
26831.6	b_HKAA	Oocyte_1
27977.3	b_HKAA	Oocyte_1
40697.4	b_HKAA	Oocyte_1
21327.4	b_HKAA	Oocyte_1
23119.9	b_HKAA	Oocyte_1
24281.2	a_wt	Oocyte_2
22310.1	a_wt	Oocyte_2
22282.8	a_wt	Oocyte_2
22803.2	a_wt	Oocyte_2
16805.5	a_wt	Oocyte_2
19860.5	a_wt	Oocyte_2
9944.85	a_wt	Oocyte_2
28793.7	a_wt	Oocyte_2
33629.9	a_wt	Oocyte_2
32532.5	a_wt	Oocyte_2
27317.2	a_wt	Oocyte_2
26516.3	a_wt	Oocyte_2
17131.7	a_wt	Oocyte_2
26031.3	a_wt	Oocyte_2
20123.7	a_wt	Oocyte_2
28092.6	a_wt	Oocyte_2
22370.6	a_wt	Oocyte_2
41660.5	b_HKAA	Oocyte_2
26253.2	b_HKAA	Oocyte_2
31465.8	b_HKAA	Oocyte_2
29561.3	b_HKAA	Oocyte_2
36334.2	b_HKAA	Oocyte_2
27501.6	b_HKAA	Oocyte_2
34851.7	b_HKAA	Oocyte_2
26809.2	b_HKAA	Oocyte_2
25889.4	b_HKAA	Oocyte_2
27759.8	b_HKAA	Oocyte_2
28374	b_HKAA	Oocyte_2
32485.2	b_HKAA	Oocyte_2
29263.3	b_HKAA	Oocyte_2
31451.4	b_HKAA	Oocyte_2
33939.5	b_HKAA	Oocyte_2
19833.5	b_HKAA	Oocyte_2
32477.4	b_HKAA	Oocyte_2
26870.9	a_wt	Oocyte_3
21152	a_wt	Oocyte_3
20473.1	a_wt	Oocyte_3
24712.9	a_wt	Oocyte_3
18279.5	a_wt	Oocyte_3
20722.9	a_wt	Oocyte_3
12510.7	a_wt	Oocyte_3
29395.2	a_wt	Oocyte_3
34365.7	a_wt	Oocyte_3
29523.2	a_wt	Oocyte_3
26550.4	a_wt	Oocyte_3
28961.4	a_wt	Oocyte_3
18881.8	a_wt	Oocyte_3
23442.4	a_wt	Oocyte_3
20121.6	a_wt	Oocyte_3
26282.9	a_wt	Oocyte_3
22407.2	a_wt	Oocyte_3
35835.5	b_HKAA	Oocyte_3
28086.8	b_HKAA	Oocyte_3
28699.4	b_HKAA	Oocyte_3
30156.3	b_HKAA	Oocyte_3
35079.8	b_HKAA	Oocyte_3
26434.7	b_HKAA	Oocyte_3
31738.7	b_HKAA	Oocyte_3
27494.2	b_HKAA	Oocyte_3
25006.1	b_HKAA	Oocyte_3
26127	b_HKAA	Oocyte_3
28306.3	b_HKAA	Oocyte_3
33138.5	b_HKAA	Oocyte_3
27941.7	b_HKAA	Oocyte_3
35668	b_HKAA	Oocyte_3
31070.8	b_HKAA	Oocyte_3
22623.2	b_HKAA	Oocyte_3
28085.5	b_HKAA	Oocyte_3
25921.9	a_wt	Oocyte_4
24586.2	a_wt	Oocyte_4
23620.4	a_wt	Oocyte_4
18139.7	a_wt	Oocyte_4
14245.3	a_wt	Oocyte_4
29800.1	a_wt	Oocyte_4
32172	a_wt	Oocyte_4
31890.5	a_wt	Oocyte_4
28775.6	a_wt	Oocyte_4
16193.8	a_wt	Oocyte_4
25471.6	a_wt	Oocyte_4
21096.1	a_wt	Oocyte_4
24259.4	a_wt	Oocyte_4
24921.3	a_wt	Oocyte_4
39400.1	b_HKAA	Oocyte_4
29239.9	b_HKAA	Oocyte_4
26040.4	b_HKAA	Oocyte_4
29660.2	b_HKAA	Oocyte_4
33085.3	b_HKAA	Oocyte_4
30293	b_HKAA	Oocyte_4
29455.4	b_HKAA	Oocyte_4
20679.5	b_HKAA	Oocyte_4
22862.6	b_HKAA	Oocyte_4
34693.2	b_HKAA	Oocyte_4
27051.6	b_HKAA	Oocyte_4
28052.9	b_HKAA	Oocyte_4
38662.2	b_HKAA	Oocyte_4
32171.2	b_HKAA	Oocyte_4
23097.3	b_HKAA	Oocyte_4
27218.2	b_HKAA	Oocyte_4
23084.3	a_wt	Oocyte_5
24553.1	a_wt	Oocyte_5
29525.1	a_wt	Oocyte_5
28360	a_wt	Oocyte_5
32779.5	a_wt	Oocyte_5
26214.7	a_wt	Oocyte_5
17216.2	a_wt	Oocyte_5
25441.5	a_wt	Oocyte_5
21650.6	a_wt	Oocyte_5
22134.8	a_wt	Oocyte_5
23640.5	a_wt	Oocyte_5
32490.8	b_HKAA	Oocyte_5
23107.5	b_HKAA	Oocyte_5
30155.2	b_HKAA	Oocyte_5
32313.1	b_HKAA	Oocyte_5
28519.3	b_HKAA	Oocyte_5
31690.6	b_HKAA	Oocyte_5
21226.6	b_HKAA	Oocyte_5
34226.6	b_HKAA	Oocyte_5
28865	b_HKAA	Oocyte_5
27811.3	b_HKAA	Oocyte_5
41632.5	b_HKAA	Oocyte_5
33105.7	b_HKAA	Oocyte_5
22920.1	b_HKAA	Oocyte_5
28286.6	b_HKAA	Oocyte_5
24335.3	a_wt	Oocyte_6
24864.5	a_wt	Oocyte_6
25167.3	a_wt	Oocyte_6
26640.1	a_wt	Oocyte_6
34869.5	a_wt	Oocyte_6
23844.5	a_wt	Oocyte_6
18528.2	a_wt	Oocyte_6
21574.1	a_wt	Oocyte_6
17905.1	a_wt	Oocyte_6
19482.3	a_wt	Oocyte_6
35707.7	b_HKAA	Oocyte_6
22099.9	b_HKAA	Oocyte_6
29205.8	b_HKAA	Oocyte_6
21703.6	b_HKAA	Oocyte_6
26414.2	b_HKAA	Oocyte_6
33428.5	b_HKAA	Oocyte_6
41909.3	b_HKAA	Oocyte_6
30136.4	b_HKAA	Oocyte_6
28139.7	b_HKAA	Oocyte_6
43981.8	b_HKAA	Oocyte_6
35663.1	b_HKAA	Oocyte_6
22992.8	b_HKAA	Oocyte_6
24124.2	b_HKAA	Oocyte_6
32456.5	a_wt	Oocyte_7
26444.3	a_wt	Oocyte_7
24749.2	a_wt	Oocyte_7
19685.2	a_wt	Oocyte_7
24319.2	a_wt	Oocyte_7
19744.3	a_wt	Oocyte_7
18870.5	a_wt	Oocyte_7
34547.1	b_HKAA	Oocyte_7
21539.4	b_HKAA	Oocyte_7
28889.3	b_HKAA	Oocyte_7
24322.9	b_HKAA	Oocyte_7
38229.8	b_HKAA	Oocyte_7
49154.9	b_HKAA	Oocyte_7
30625	b_HKAA	Oocyte_7
29092.2	b_HKAA	Oocyte_7
48405.6	b_HKAA	Oocyte_7
38737.4	b_HKAA	Oocyte_7
26098	b_HKAA	Oocyte_7
26080.9	b_HKAA	Oocyte_7
